# Exploring the Impact of S. aureus Lipase Activity on Intra- and Extracellular Lipids

**DOI:** 10.64898/2026.07.29.741556

**Authors:** David T. Brewer, Kelly M. Hines

## Abstract

Previous research has shown that mammalian fatty acids (FAs) can influence antibiotic tolerance of *Staphylococcus aureus*, yet many of these studies overlook the sources of these FAs, which are primarily esterified into glycero- and phospholipids, and the impact *S. aureus* lipase activity has on host lipids. Here we attempt to gain insight into the complex interplay between the *S. aureus* lipidome and its environment using culture media supplemented tissue-specific phospholipid mixtures. Phospholipid profiles of heart, liver, and brain-derived lipids revealed distinct distributions of headgroup and fatty acyl tail structures within the phospholipids. Following the growth of *S. aureus* in lipid-enriched broth, PG species containing mono- and poly-unsaturated acyl tails were detected with abundances that correlated strongly with the FA profile of the tissue extract. We found that *S. aureus* cultured with liver-derived lipid extract, which yielded the most unsaturated PGs, promoted growth in high concentrations of the membrane-targeting antimicrobial daptomycin. To explore the influence of lipase activity on the extracellular lipids, comparative analysis of fresh versus spent media revealed that the lipase-mediated degradation of complex phospholipid mixtures was influenced by both head group structure and acyl tail linkage. Concurrently, the spent media contained elevated levels of mono- and polyunsaturated lysophospholipids that were predominantly of the 2-acyl form rather than the 1-acyl form observed in the fresh media. Together, these results demonstrate the extent to which the lipase activity of *S. aureus* remodels both its own lipidome as well as the structures of the phospholipids in the surrounding environment.

**IMPORTANCE:** *S. aureus* releases a secreted glycerol ester hydrolase, Geh, into the extracellular environment, which enables the bacterium to generate free FA from glycerolipids, phospholipids, and cholesterol esters that are present in surrounding tissue of an infection. The liberated FAs can be incorporated into the phospholipids of *S. aureus*, thereby altering its membrane physiology with mono- and poly-unsaturated FAs it cannot otherwise synthesize. Simultaneously, the action of Geh on lipids in the host environment leads to higher levels of bioactive lysophospholipids that participate in mammalian signaling pathways. This work reveals the preferences of *S. aureus* Geh across phospholipids with different head group and acyl tail structures found within tissue-derived lipid extracts, as well as the fate of the liberated FAs within the staphylococcal membrane lipids. The impacts of these processes on both the host and bacterium have implications for the immune response to and antibiotic treatment of *S. aureus* infections.
