## Supplemental Excel File for "Exploring the Impact of S. aureus Lipase Activity on Intra- and Extracellular Lipids"

### Sheet: Tissue Lipids
						AM = Accurate Mass	Acyl Tails (by abundance)			Relative Abundance
Lipid	Feature	Experimental m/z	Retention time (min)	Theoretical m/z	ppm error	Annotation Method	Heart	Liver	Brain	Heart	Liver	Brain
PE 32:1	10.33_688.4932m/z	688.493	10.3347	688.492	-1.426	MSMS		PE 16:0/16:1	PE 16:0/16:1	2	1593	1405
PE 34:1	11.23_716.5239m/z	716.524	11.2263	716.524	-0.436	MSMS	PE 16:0/18:1	PE 16:0/18:1	PE 16:0/18:1	598	29438	26239
PE 34:2	10.51_714.5085m/z	714.509	10.5063	714.508	-0.875	MSMS	PE 16:0/18:2	PE 16:0/18:2	PE 16:1/18:1 = PE 16:0/18:2	1129	29114	3928
PE 34:3	9.83_712.4928m/z	712.493	9.83177	712.492	-0.738	MSMS		PE 16:1/18:2( @ 9.46), PE 16:0/18:3 (@ 9.66, 9.82)		65	3164	147
PE 36:1	12.06_744.5549m/z	744.555	12.0551	744.555	-0.005	MSMS	PE 18:0/18:1	PE 18:0/18:1	PE 18:0/18:1	1661	73408	50059
PE 36:2	11.40_742.5378m/z	742.538	11.3978	742.539	1.942	MSMS	PE 18:0/18:2	PE 18:0/18:2	PE 18:1/18:1	21187	130296	46972
PE 36:3	10.55_740.5241m/z	740.524	10.552	740.524	-0.733	MSMS	PE 18:1/18:2	PE 18:1/18:2	PE 18:1/18:2 = 18:2/18:1	2569	32932	4658
PE 36:4	10.32_738.5083m/z	738.508	10.3175	738.508	-0.513	MSMS		PE 16:0/20:4	PE 16:0/20:4	1199	27285	12634
PE 36:5	9.43_736.4921m/z	736.492	9.42605	736.492	0.253	AM				2	237	369
PE 36:5	9.68_736.4929m/z	736.493	9.67748	736.492	-0.883	AM				1	845	77
PE 38:1	12.73_772.5863m/z	772.586	12.7294	772.586	-0.23	MSMS		PE 18:0/20:1, PE 20:0/18:0	PE 18:0/20:1, PE 16:0/22:1	25	1275	5779
PE 38:2	12.00_770.5699m/z	770.57	12.0037	770.57	0.782	MSMS		PE 18:0/20:2, PE 20:1/18:1 = PE 18:1/20:1	PE 18:1/20:1	74	4205	12117
PE 38:3	11.60_768.5545m/z	768.554	11.5978	768.555	0.472	MSMS	PE 18:0/20:3	PE 18:0/20:3	PE 18:0/20:3, PE 16:0/22:3	2757	62461	9451
PE 38:4	11.23_766.5370m/z	766.537	11.2263	766.539	2.844	MSMS	PE 18:0/20:4	PE 18:0/20:4	PE 18:0/20:4	41948	161324	83280
PE 38:5	10.65_764.5241m/z	764.524	10.6549	764.524	-0.727	MSMS	PE 18:1/20:4 (@ 10.34), PE 18:0/20:5 (@ 10.46)	PE 16:0/22:5 (@ 10.18, 10.49), PE 18:1/20:4 (@ 10.34), PE 18:0/20:5 (@10.49)	PE 18:1/20:4 (@10.18), PE 16:0/22:5 (@ 10.49)	1501	13942	11777
PE 38:5	10.35_764.5241m/z	764.524	10.3518	764.524	-0.731	MSMS	PE 18:1/20:4	PE 16:0/22:5, PE 18:1/20:4	PE 18:1/20:4, PE 16:0/22:5	2224	27413	17747
PE 38:6	10.07_762.5094m/z	762.509	10.0661	762.508	-1.947	MSMS	PE 18:2/20:4	PE 16:0/22:6, PE 18:2/20:4 = PE 20:4/18:2		274	12791	28535
PE 40:1	13.46_800.6176m/z	800.618	13.4552	800.617	-0.195	MSMS			PE 18:0/22:1, PE 22:0/18:1	0	109	744
PE 40:2	12.75_798.6025m/z	798.602	12.7465	798.602	-0.835	MSMS			PE 18:1/22:1, PE 20:1/20:1, PE 18:0/22:2	0	97	3609
PE 40:3	12.41_796.5839m/z	796.584	12.4094	796.586	2.777	MSMS		PE 18:0/22:3, PE 20:2/18:1, PE 20:0/20:3, PE 20:1/20:2	PE 18:0/22:3	30	1145	6235
PE 40:4	11.79_794.5703m/z	794.57	11.7865	794.57	0.252	MSMS		PE 18:0/22:4	PE 18:0/22:4	678	44988	33734
PE 40:5	11.55_792.5554m/z	792.555	11.5463	792.555	-0.717	MSMS		PE 18:0/22:5, PE 20:1/20:4	PE 18:0/22:5	151	9466	39932
PE 40:5	11.23_792.5548m/z	792.555	11.2263	792.555	0.036	MSMS			PE 18:0/22:5, PE 20:1/20:4	644	21678	3807
PE 40:8	9.36_786.5079m/z	786.508	9.35747	786.508	0.044	MSMS		PE 20:4/20:4, PE 18:2/22:6 = PE 22:6/18:2	PE 20:4/20:4, PE 18:2/22:6	1	531	348
PE P-30:0	10.74_646.4822m/z	646.482	10.7406	646.482	-0.792	AM				32	499	28
PE P-30:0	10.60_646.4820m/z	646.482	10.6035	646.482	-0.428	AM				3	597	19
PE P-30:1	9.85_644.4650m/z	644.465	9.8489	644.466	1.579	AM				1	292	40
PE P-32:0	11.63_674.5119m/z	674.512	11.6322	674.513	1.56	AM				284	568	402
PE P-32:1	10.81_672.4981m/z	672.498	10.8092	672.497	-1.088	MSMS		PE P-14:0/18:1, PE P-16:0/16:1		129	12274	6069
PE P-32:2	10.01_670.4819m/z	670.482	10.0146	670.482	-0.351	MSMS	PE P-14:0/18:2	PE P-14:0/18:2		503	13404	257
PE P-32:3	9.32_668.4651m/z	668.465	9.32318	668.466	1.445	AM				1	302	1
PE P-34:2	10.97_698.5138m/z	698.514	10.9749	698.513	-1.199	MSMS	PE P-16:0/18:2	PE P-16:0/18:2	PE P-18:1/16:1, PE P-16:1/18:1, PE P-18:0/18:2	15574	32225	10810
PE P-34:3	10.19_696.4974m/z	696.497	10.1861	696.497	-0.034	MSMS	PE P-16:1/18:2, PE P-14:0/20:3	PE P-16:1/18:2, PE P-14:0/20:3		745	10747	446
PE P-34:4	9.81_694.4819m/z	694.482	9.81462	694.482	-0.29	MSMS	PE P-14:0/20:4	PE P-14:0/20:4		80	4730	37
PE P-36:0	11.55_730.5724m/z	730.572	11.5463	730.576	4.418	AM				13	145	696
PE P-36:1	12.46_728.5602m/z	728.56	12.4608	728.56	-0.33	MSMS	PE P-18:0/18:1	PE P-18:0/18:1	PE P-18:0/18:1, PE P-16:0/20:1	1758	6616	69757
PE P-36:2	11.68_726.5428m/z	726.543	11.6837	726.544	2.093	MSMS	PE P-18:0/18:2	PE P-18:0/18:2, PE P-18:1/18:1, PE P-16:0/20:2	PE P-18:1/18:1, PE P-16:0/20:2, PE P-16:1/20:1	25750	38153	126432
PE P-36:3	11.45_724.5288m/z	724.529	11.4492	724.529	-0.179	MSMS				299	440	3000
PE P-36:3	11.16_724.5292m/z	724.529	11.1635	724.529	-0.774	MSMS	PE P-18:1/18:2, PE P-16:0/20:3	PE P-16:0/20:3, PE P-18:1/18:2	PE P-16:0/20:3, PE P-18:2/18:1, PE P-18:1/18:2	10601	12651	10400
PE P-36:4	10.77_722.5133m/z	722.513	10.7749	722.513	-0.39	MSMS	PE P-16:0/20:4	PE P-16:0/20:4		6263	33895	22293
PE P-36:5	9.98_720.4977m/z	720.498	9.98035	720.497	-0.523	MSMS		PE P-16:1/20:4, PE P-14:0/22:5		320	6465	408
PE P-36:6	9.49_718.4816m/z	718.482	9.49462	718.482	0.074	MSMS		PE P-14:0/22:6		0	2337	15
PE P-38:1	13.14_756.5919m/z	756.592	13.1351	756.591	-0.859	MSMS			PE P-18:0/20:1, PE P-18:1/20:0 = PE P-16:0/22:1, PE P-20:0/18:1	9	149	23775
PE P-38:2	12.41_754.5707m/z	754.571	12.4094	754.576	6.442	MSMS			PE P-18:1/20:1	594	1852	53875
PE P-38:3	12.26_752.5597m/z	752.56	12.2551	752.56	0.279	MSMS	PE P-18:0/20:3		PE P-16:0/22:3, PE P-18:1/20:2, PE P-18:0/20:3	144	189	5328
PE P-38:3	12.02_752.5599m/z	752.56	12.0208	752.56	-0.004	MSMS	PE P-18:0/20:3	PE P-18:0/20:3, PE P-16:0/22:3	PE P-16:0/22:3, PE P-18:1/20:2, PE P-18:0/20:3	2344	1763	11408
PE P-38:4	11.40_750.5431m/z	750.543	11.3978	750.544	1.55	MSMS		PE P-18:0/20:4, PE P-16:0/22:4, PE P-20:4/18:0		1669	34133	47811
PE P-38:4	11.65_750.5447m/z	750.545	11.6494	750.544	-0.537	MSMS	PE P-18:0/20:4	PE P-18:0/20:4	PE P-18:0/20:4	10701	19593	57114
PE P-38:5	11.09_748.5289m/z	748.529	11.0949	748.529	-0.29	MSMS	PE P-18:1/20:4	PE P-16:0/22:5, PE O-18:2/20:3, PE O-18:1/20:4	PE P-18:1/20:4	902	6387	12767
PE P-38:5	10.79_748.5275m/z	748.528	10.792	748.529	1.495	MSMS	PE P-18:1/20:4, PE P-16:0/22:5	PE P-16:0/22:5, PE P-18:1/20:4	PE P-18:1/20:4, PE P-16:0/22:5	4551	33597	64730
PE P-38:6	10.47_746.5140m/z	746.514	10.472	746.513	-1.3	MSMS		PE P-16:0/22:6	PE P-18:2/20:4, PE P-16:0/22:6	130	10511	17588
PE P-38:7	9.66_744.4994m/z	744.499	9.66033	744.497	-2.752	MSMS		PE P-16:1/22:6		0	1227	79
PE P-40:1	13.76_784.6229m/z	784.623	13.758	784.623	-0.42	MSMS			PE P-18:0/22:1, PE P-20:0/20:1 = PE P-16:0/24:1	0	1	4440
PE P-40:2	13.10_782.6041m/z	782.604	13.1008	782.607	3.538	MSMS			PE P-18:1/22:1, PE P-18:0/22:2, PE P-16:0/24:2 = PE P- 20:1/20:1 = PE P- 20:0/20:2 - PE P- 22:1/18:1	4	201	26919
PE P-40:4	12.20_778.5717m/z	778.572	12.2037	778.576	4.974	MSMS	PE P-18:0/22:4	PE P-18:0/22:4	PE P-18:0/22:4	764	13224	86270
PE P-40:5	11.94_776.5599m/z	776.56	11.9351	776.56	-0.007	MSMS	PE P-18:0/22:5, PE P-20:1/20:4	PE P-18:0/22:5, PE P-20:1/20:4	PE P-18:1/22:4	83	1074	27114
PE P-40:6	11.36_774.5450m/z	774.545	11.3635	774.544	-0.871	MSMS			PE P-18:1/22:5	612	5161	76293
PE P-40:6	11.11_774.5461m/z	774.546	11.112	774.544	-2.352	MSMS		PE P-18:0/22:6, PE P-18:1/22:5	PE P-18:0/22:6	155	1238	7677
PC 32:0	10.94_778.5600m/z	778.56	10.9406	778.56	0.381	MSMS	PC 16:0/16:0	PC 16:0/16:0	PC 16:0/16:0	1086	6499	7516
PC 32:1	10.08_776.5430m/z	776.543	10.0832	776.545	2.158	MSMS	PC 16:0/16:1	PC 16:0/16:1, PC 14:0/18:1	PC 16:0/16:1 = PC 16:1/16:0, PC 18:1/14:0 = PC 14:0/18:1	501	7989	23451
PC 34:1	10.99_804.5758m/z	804.576	10.9921	804.576	0.237	MSMS	PC 16:0/18:1	PC 16:0/18:1	PC 16:0/18:1	7151	63711	112178
PC 34:2	10.27_802.5604m/z	802.56	10.2661	802.56	-0.073	MSMS	PC 16:0/18:2	PC 16:0/18:2	PC 16:0/18:2 = PC 18:2/16:0, PC 16:1/18:1 = PC 18:1/16:1	11393	39392	9209
PC 34:3	9.59_800.5449m/z	800.545	9.59177	800.545	-0.247	MSMS		PC 16:0/18:3		119	2524	77
PC 36:1	11.84_832.6075m/z	832.61	11.8379	832.607	-0.233	MSMS		PC 18:0/18:1	PC 18:0/18:1, PC 16:0/20:1 = PC 20:1/16:0	1318	71643	65373
PC 36:2	11.16_830.5919m/z	830.59	11.1635	830.592	-0.338	MSMS	PC 18:0/18:2	PC 18:0/18:2	PC 18:0/18:2, PC 18:1/18:1, PC 16:0/20:2 = PC 20:2/16:0	3400	72784	18631
PC 36:3	10.49_828.5763m/z	828.58	10.4892	828.576	-0.316	MSMS		PC 18:1/18:2		1017	21996	2608
PC 36:4	10.08_826.5604m/z	826.56	10.0832	826.56	-0.016	MSMS	PC 16:0/20:4	PC 16:0/20:4	PC 16:0/20:4	903	15185	10584
PC 36:5	9.43_824.5438m/z	824.54	9.42605	824.545	1.123	AM				4	616	75
PC 36:6	9.39_822.5339m/z	822.53	9.39175	822.529	-5.935	AM				0	517	159
PC 38:0	13.37_862.6560m/z	862.66	13.3695	862.654	-2.054	AM				0	12	726
PC 38:0	12.90_862.6532m/z	862.65	12.8951	862.654	1.194	AM				0	25	1173
PC 38:1	12.59_860.6394m/z	860.64	12.5922	860.639	-0.926	AM			PC 18:0/20:1, PC 20:0/18:1, PC 16:0/22:1 = PC 22:1/16:0	0	895	11441
PC 38:2	11.92_858.6229m/z	858.62	11.918	858.623	0.041	AM		PC 18:0/20:2	PC 20:1/18:1	4	4184	3795
PC 38:3	11.36_856.6075m/z	856.61	11.3635	856.607	-0.234	MSMS		PC 18:0/20:3		221	48384	1744
PC 38:4	10.74_854.5915m/z	854.59	10.7406	854.592	0.115	MSMS	PC 16:0/22:4	PC 16:0/22:4, PC 18:1/20:3	PC 16:0/22:4	412	11578	3070
PC 38:4	10.99_854.5919m/z	854.59	10.9921	854.592	-0.305	MSMS	PC 18:0/20:4	PC 18:0/20:4	PC 18:0/20:4	320	35698	10349
PC 38:5	10.42_852.5762m/z	852.58	10.4206	852.576	-0.195	MSMS		PC 16:0/22:5, PC 18:1/20:4	PC 18:1/20:4	3	3181	3276
PC 38:5	10.10_852.5759m/z	852.58	10.1003	852.576	0.132	MSMS		PC 18:1/20:4, PC 18:2/20:3 = PC 20:3/18:2	PC 16:0/22:5	87	7372	3335
PC 38:6	9.80_850.5603m/z	850.56	9.79748	850.56	0.053	MSMS			PC 16:0/22:6	2	1855	4262
PC 40:1	13.28_888.6710m/z	888.67	13.2837	888.67	-1.221	AM				0	2	1144
PC 40:4	11.58_882.6215m/z	882.62	11.5806	882.623	1.605	MSMS		PC 18:0/22:4	PC 18:0/22:4	61	22109	2393
PC 40:5	11.31_880.6077m/z	880.61	11.312	880.607	-0.51	MSMS			PC 18:0/22:5	0	3030	1692
PC 40:5	11.01_880.6064m/z	880.61	11.0092	880.607	1.029	MSMS		PC 18:0/22:5		8	13009	1058
PC 40:6	10.72_878.5894m/z	878.59	10.7235	878.592	2.596	MSMS			PC 18:0/22:6	9	6463	4565
PC 40:7	10.23_876.5782m/z	876.58	10.2318	876.576	-2.557	AM				0	705	665
PC 40:7	9.85_876.5753m/z	876.58	9.8489	876.576	0.743	AM				0	117	759
PC O-34:1	11.52_790.5964m/z	790.596	11.5178	790.597	0.384	AM				315	701	8394
PC O-34:2	11.38_788.5796m/z	788.58	11.3806	788.581	1.916	MSMS	PC O-16:1/18:1	PC O-16:1/18:1, PC O-16:2/18:0		1108	777	2494
PC O-34:3	10.69_786.5654m/z	786.565	10.6892	786.565	0.081	MSMS	PC O-16:1/18:2	PC O-16:1/18:2, PC O-16:2/18:1		13204	4312	2639
PC O-34:4	9.89_784.5483m/z	784.548	9.89463	784.55	1.854	AM				594	926	43
PC O-34:5	9.53_782.5330m/z	782.533	9.5289	782.534	1.397	AM				4	880	3
PC O-36:1	12.36_818.6304m/z	818.63	12.358	818.628	-2.946	AM				25	491	1520
PC O-36:2	12.22_816.6078m/z	816.608	12.2208	816.612	5.608	MSMS	PC O-18:1/18:1		PC O-18:1/18:1, PC O-16:1/20:1	269	563	2083
PC O-36:3	11.58_814.5952m/z	814.595	11.5806	814.597	1.867	MSMS	PC O-18:1/18:2			1962	445	2360
PC O-36:4	10.89_812.5797m/z	812.58	10.8892	812.581	1.689	MSMS	PC O-16:1/20:3, PC O-18:2/18:2			1418	2414	1127
PC O-36:5	10.49_810.5644m/z	810.564	10.4892	810.565	1.215	AM				1027	1885	340
PC O-36:6	9.87_808.5525m/z	808.553	9.86605	808.55	-3.323	AM				122	472	564
PC O-36:8	10.77_804.5158m/z	804.516	10.7749	804.518	3.388	AM				109	574	1272
PC O-38:2	12.36_844.6424m/z	844.642	12.358	844.644	1.458	AM				4	51	694
PC O-38:2	12.78_844.6444m/z	844.644	12.7808	844.644	-0.816	AM				0	220	10413
PC O-38:3	11.87_842.6319m/z	842.632	11.8665	842.628	-4.624	AM				1	79	1771
PC O-38:3	12.12_842.6251m/z	842.625	12.1237	842.628	3.521	AM				7	102	2939
PC O-38:4	11.33_840.6101m/z	840.61	11.3292	840.612	2.715	AM				315	988	278
PC O-38:5	11.15_838.5922m/z	838.592	11.1463	838.597	5.42	AM				52	1100	376
PC O-40:6	11.16_864.6116m/z	864.612	11.1635	864.612	0.892	AM				1356	1861	1902
PG 32:1	9.04_719.4859m/z	719.486	9.03743	719.487	1.308	MSMS		PG 16:0/16:1		5	391	30
PG 34:1	9.93_747.5167m/z	747.517	9.92892	747.518	1.878	MSMS	PG 16:0/18:1	PG 16:0/18:1	PG 16:0/18:1	2777	7630	5473
PG 34:2	9.24_745.5023m/z	745.502	9.23745	745.502	0.274	MSMS	PG 16:0/18:2	PG 16:0/18:2		120	3776	162
PG 34:3	8.35_743.4860m/z	743.486	8.346	743.487	1.134	MSMS		PG 16:1/18:2 = PG 18:2/16:1		0	372	0
PG 36:1	10.81_775.5498m/z	775.55	10.8092	775.549	-0.454	MSMS	PG 18:0/18:1	PG 18:0/18:1	PG 18:0/18:1	761	4808	1892
PG 36:2	10.13_773.5361m/z	773.536	10.1347	773.534	-3.059	AM				686	10063	1230
PG 36:3	9.24_771.5178m/z	771.518	9.23745	771.518	0.431	AM				43	6474	469
PG 36:4	8.53_769.5021m/z	769.502	8.53457	769.502	0.531	MSMS		PG 18:2/18:2		70	6452	0
PG 36:4	9.05_769.5021m/z	769.502	9.05458	769.502	0.505	MSMS		PG 16:0/20:4	PG 16:0/20:4	3	1241	171
PG 38:0	12.39_805.5939m/z	805.594	12.3923	805.596	3.07	AM				1	44	1054
PG 38:0	12.06_805.5943m/z	805.594	12.0551	805.596	2.537	AM				1	223	2982
PG 38:3	10.35_799.5505m/z	799.551	10.3518	799.549	-1.296	AM				24	3449	403
PG 38:4	10.00_797.5349m/z	797.535	9.99748	797.534	-1.364	MSMS		PG 18:0/20:4		161	8454	688
PG 38:5	8.77_795.5168m/z	795.517	8.76887	795.518	1.737	MSMS		PG 18:2/20:3		0	1557	1
PG 38:5	9.11_795.5169m/z	795.517	9.10602	795.518	1.514	MSMS		PG 18:1/20:4 = PG 20:4/18:1, PG 16:0/22:5	PG 18:1/20:4	0	1325	113
PG 40:5	10.01_823.5454m/z	823.545	10.0146	823.549	4.947	AM				12	2096	164
PI 34:0	9.96_837.5473m/z	837.547	9.9632	837.55	3.065	AM				114	3679	1114
PI 36:0	11.41_865.5834m/z	865.583	11.4149	865.581	-2.684	AM		PI 18:0/18:0		9	827	672
PI 36:1	10.65_863.5664m/z	863.566	10.6549	863.565	-1.104	MSMS	PI 18:1/18:0 = PI 18:0/18:1	PI 18:1/18:0 = PI 18:0/18:1		3748	41474	4732
PI 36:2	9.96_861.5503m/z	861.55	9.9632	861.55	-0.541		PI 18:0/18:2 = PI 18:2/18:0, PI 18:1/18:1	PI 18:0/18:2 = PI 18:2/18:0, PI 18:1/18:1	PI 18:1/18:1	7930	48516	3404
PI 36:3	9.49_859.5350m/z	859.535	9.49462	859.534	-0.986	AM				24	1485	433
PI 36:3	9.25_859.5334m/z	859.533	9.25458	859.534	0.875		PI 18:1/18:2	PI 16:0/20:3 = PI 20:3/16:0, PI 18:1/18:2 = PI 18:2/18:1		771	4412	218
PI 36:4	8.87_857.5182m/z	857.518	8.87172	857.519	0.345			PI 16:0/20:4	PI 16:0/20:4	127	2367	5755
PI 38:1	11.41_891.5975m/z	891.597	11.4149	891.597	-0.844	AM				1	554	455
PI 38:2	10.74_889.5820m/z	889.582	10.7406	889.581	-1.018	AM	PI 18:0/20:2	PI 18:0/20:2		233	9981	2810
PI 38:3	10.19_887.5664m/z	887.566	10.1861	887.565	-1.069		PI 20:3/18:0 = PI 18:0/20:3	PI 20:3/18:0 = PI 18:0/20:3		3484	49857	3711
PI 38:4	9.81_885.5502m/z	885.55	9.81462	885.55	-0.439		PI 18:0/20:4	PI 18:0/20:4	PI 18:0/20:4	9140	64867	41148
PI 38:5	8.93_883.5337m/z	883.534	8.93458	883.534	0.551		PI 18:1/20:4 = PI 20:4/18:1	PI 18:1/20:4, PI 18:0/20:5, PI 18:2/20:3, PI PI 16:0/22:5 = PI 22:5/16:0	PI 18:1/20:4	731	4912	5542
PI 38:6	8.60_881.5162m/z	881.516	8.59743	881.519	2.687	AM			PI 18:0/22:6	0	69	459
PI 40:3	10.89_915.5965m/z	915.596	10.8892	915.597	0.261	AM				1	330	8
PI 40:4	10.42_913.5817m/z	913.582	10.4206	913.581	-0.666		PI 18:0/22:4	PI 22:4/18:0, PI 18:0/22:4	PI 18:0/22:4	598	12939	1279
PI 40:5	9.83_911.5654m/z	911.565	9.83177	911.565	0.069			PI 18:0/22:5		261	6130	204
PI 40:6	9.55_909.5498m/z	909.55	9.54603	909.55	0.014	AM		PI 18:0/22:6	PI 18:0/22:6	3	662	1214
PS 34:1	9.91_760.5139m/z	760.514	9.91177	760.513	-0.666	MSMS			PS 16:0/18:1 = PS 18:1/16:0	51	1058	8038
PS 34:2	9.16_758.4973m/z	758.497	9.15743	758.498	0.583	AM				2	624	641
PS 36:2	10.10_786.5297m/z	786.53	10.1003	786.529	-0.852	MSMS		PS 18:0/18:2	PS 18:1/18:1	12520	38294	49855
PS 36:3	11.24_784.5108m/z	784.511	11.2435	784.513	3.251	AM				2	848	1078
PS 36:3	9.39_784.5146m/z	784.515	9.39175	784.513	-1.574	AM				62	1899	652
PS 38:0	11.43_818.5905m/z	818.591	11.4321	818.592	1.396	AM				297	8606	4962
PS 38:1	12.56_816.5761m/z	816.576	12.558	816.576	-0.205	AM				0	21	461
PS 38:1	10.72_816.5745m/z	816.574	10.7235	816.576	1.786	AM				485	5836	2317
PS 38:1	11.60_816.5799m/z	816.58	11.5978	816.576	-4.809	AM				403	1139	9383
PS 38:2	10.79_814.5607m/z	814.561	10.792	814.56	-0.463	AM				364	2078	8811
PS 38:3	12.06_812.5420m/z	812.542	12.0551	812.545	3.289	AM				60	6593	4388
PS 38:3	10.32_812.5436m/z	812.544	10.3175	812.545	1.363	AM				2318	33322	9469
PS 38:6	10.10_786.5297m/z	786.53	10.1003	786.529	-0.852	MSMS	PS 20:3/18:0	PS 20:3/18:0	PS 20:3/18:0, PS 20:2/18:1 = PS 18:1/20:2	12520	38294	49855
PS 40:0	12.22_846.6227m/z	846.623	12.2208	846.623	0.238	AM				1	1551	1641
PS 40:1	12.41_844.6109m/z	844.611	12.4094	844.607	-4.323	AM				1	229	4007
PS 40:2	10.94_842.5908m/z	842.591	10.9406	842.592	1.014	AM				41	2109	165
PS 40:2	11.60_842.5916m/z	842.592	11.5978	842.592	0.031	AM				26	717	3303
PS 40:3	12.75_840.5717m/z	840.572	12.7465	840.576	5.077	AM				0	38	292
PS 40:3	11.21_840.5785m/z	840.578	11.2092	840.576	-2.948	AM				391	1956	6274
PS 40:5	9.91_760.5139m/z	760.514	9.91177	760.513	-0.666	AM				51	1058	8038

### Sheet: Bacterial Lipids
	Acyl Tail Composition of PGs by Condition Determined using MSMS with a Ramped Collision Energy of 40-60V						Acyl Tails
Lipid	Feature	Experimental m/z	Retention time (min)	Theoretical m/z	ppm error	Annotation Method	TSB	DMSO	Heart	Liver	Brain
PG 30:0	8.61_693.4717m/z	693.472	8.61442	693.471	-0.7	MSMS	PG 15:0/15:0, PG 16:0/14:0	PG 15:0/15:0, PG 16:0/14:0	PG 15:0/15:0, PG 16:0/14:0	PG 15:0/15:0, PG 16:0/14:0	PG 15:0/15:0, PG 16:0/14:0
PG 31:0	9.29_707.4878m/z	707.488	9.28872	707.487	-1.33	MSMS	PG 16:0/15:0, PG 17:0/14:0	PG 16:0/15:0, PG 17:0/14:0	PG 16:0/15:0, PG 17:0/14:0	PG 16:0/15:0, PG 17:0/14:0	PG 16:0/15:0, PG 17:0/14:0
PG 32:0	9.57_721.5030m/z	721.503	9.57443	721.502	-0.756	MSMS	PG 17:0/15:0, PG 18:0/14:0, PG 16:0/16:0	PG 17:0/15:0, PG 18:0/14:0, PG 16:0/16:0	PG 17:0/15:0, PG 18:0/14:0, PG 16:0/16:0	PG 17:0/15:0, PG 18:0/14:0, PG 16:0/16:0	PG 17:0/15:0, PG 18:0/14:0, PG 16:0/16:0
PG 33:0	10.20_735.5192m/z	735.519	10.203	735.518	-1.472	MSMS	PG 18:0/15:0, PG 17:0/16:0, PG 19:0/14:0	PG 18:0/15:0, PG 17:0/16:0, PG 19:0/14:0	PG 18:0/15:0, PG 17:0/16:0, PG 19:0/14:0	PG 18:0/15:0, PG 17:0/16:0, PG 19:0/14:0	PG 18:0/15:0, PG 17:0/16:0, PG 19:0/14:0
PG 34:0	10.47_749.5347m/z	749.535	10.4716	749.534	-1.256	MSMS	PG 19:0/15:0, PG 17:0/17:0, PG 20:0/14:0, PG 18:0/16:0	PG 19:0/15:0, PG 17:0/17:0, PG 20:0/14:0, PG 18:0/16:0	PG 19:0/15:0, PG 17:0/17:0, PG 20:0/14:0, PG 18:0/16:0	PG 19:0/15:0, PG 17:0/17:0, PG 20:0/14:0, PG 18:0/16:0	PG 19:0/15:0, PG 17:0/17:0, PG 20:0/14:0, PG 18:0/16:0
PG 35:0	11.06_763.5504m/z	763.55	11.0602	763.549	-1.301	MSMS	PG 20:0/15:0	PG 20:0/15:0	PG 20:0/15:0	PG 20:0/15:0	PG 20:0/15:0
PG 36:0	11.29_777.5656m/z	777.566	11.2945	777.565	-0.68	MSMS	PG 21:0/15:0, PG 19:0/17:0	PG 21:0/15:0, PG 19:0/17:0	PG 21:0/15:0, PG 19:0/17:0	PG 21:0/15:0, PG 19:0/17:0	PG 21:0/15:0, PG 19:0/17:0
PG 32:1	8.89_719.4857m/z	719.486	8.8887	719.487	1.624	MSMS	PG 18:1/14:0, PG 17:1/15:0, PG 17:0/15:1	PG 18:1/14:0, PG 17:1/15:0, PG 17:0/15:1	PG 18:1/14:0, PG 17:1/15:0, PG 17:0/15:1	PG 18:1/14:0, PG 17:1/15:0, PG 17:0/15:1	PG 18:1/14:0, PG 17:1/15:0, PG 17:0/15:1
PG 33:1	9.32_733.5022m/z	733.502	9.323	733.502	0.365	MSMS	PG 18:1/15:0	PG 18:1/15:0	PG 18:1/15:0	PG 18:1/15:0	PG 18:1/15:0
PG 33:2	8.58_731.4877m/z	731.488	8.58013	731.487	-1.249	MSMS			PG 18:2/15:0	PG 18:2/15:0
PG 34:1	9.91_747.5146m/z	747.515	9.91158	747.518	4.663	MSMS	PG 20:1/14:0, PG 19:1/15:0, PG 18:1/16:0	PG 20:1/14:0, PG 19:1/15:0, PG 18:1/16:0	PG 20:1/14:0, PG 19:1/15:0, PG 18:1/16:0	PG 20:1/14:0, PG 19:1/15:0, PG 18:1/16:0	PG 20:1/14:0, PG 19:1/15:0, PG 18:1/16:0
PG 35:1	10.19_761.5315m/z	761.531	10.1859	761.534	3.008	MSMS	PG 20:1/15:0	PG 20:1/15:0	PG 20:1/15:0	PG 20:1/15:0	PG 20:1/15:0
PG 35:2	9.44_759.5191m/z	759.519	9.443	759.518	-1.264	MSMS			PG 20:2/15:0	PG 20:2/15:0
PG 35:3	8.80_757.5028m/z	757.503	8.80298	757.502	-0.392	MSMS			PG 20:3/15:0	PG 20:3/15:0	PG 20:3/15:0
PG 35:4	8.36_755.4875m/z	755.487	8.36298	755.487	-0.855	MSMS			PG 20:4/15:0	PG 20:4/15:0	PG 20:4/15:0
PG 37:4	9.05_783.5179m/z	783.518	9.05442	783.518	0.328	MSMS			PG 22:4/15:0	PG 22:4/15:0	PG 22:4/15:0
PG 37:5	8.41_781.5025m/z	781.503	8.41442	781.502	-0.074	MSMS				PG 22:5/15:0
PG 37:6	8.09_779.4876m/z	779.488	8.0944	779.487	-1.02	MSMS				PG 22:6/15:0	PG 22:6/15:0
